# Standardization and Harmonization of Distributed Multi-National Proteotype Analysis supporting Precision Medicine Studies

**DOI:** 10.1101/2020.03.12.988089

**Authors:** Yue Xuan, Nicholas W. Bateman, Sebastien Gallien, Sandra Goetze, Yue Zhou, Pedro Navarro, Mo Hu, Niyati Parikh, Brian L. Hood, Kelly A. Conrads, Christina Loosse, Reta Birhanu Kitata, Sander R. Piersma, Davide Chiasserini, Hongwen Zhu, Guixue Hou, Muhammad Tahir, Andrew Macklin, Amanda Khoo, Xiuxuan Sun, Ben Crossett, Albert Sickmann, Yu-Ju Chen, Connie R. Jimenez, Hu Zhou, Siqi Liu, Martin R. Larsen, Thomas Kislinger, Zhinan Chen, Benjamin L. Parker, Stuart J. Cordwell, Bernd Wollscheid, Thomas P. Conrads

## Abstract

Cancer has no borders: Generation and analysis of molecular data across multiple centers worldwide is necessary to gain statistically significant clinical insights for the benefit of patients. Here we conceived and standardized a proteotype data generation and analysis workflow enabling distributed data generation and evaluated the quantitative data generated across laboratories of the international Cancer Moonshot consortium. Using harmonized mass spectrometry (MS) instrument platforms and standardized data acquisition procedures, we demonstrated robust, sensitive, and reproducible data generation across eleven sites in nine countries on seven consecutive days in a 24/7 operation mode. The data presented from the high-resolution MS1-based quantitative data-independent acquisition (HRMS1-DIA) workflow shows that coordinated proteotype data acquisition is feasible from clinical specimens using such standardized strategies. This work paves the way for the distributed multi-omic digitization of large clinical specimen cohorts across multiple sites as a prerequisite for turning molecular precision medicine into reality.
