## Supplementary material for "Standardization and Harmonization of Distributed Multi-National Proteotype Analysis supporting Precision Medicine Studies": QC-DIA benchmark proteins quantified by analytical site.

### Sheet: Sample_QC
	LC performance	Lab_1				Lab_2				Lab_3				Lab_4				Lab_5					Lab_6				Lab_7				Lab_8				Lab_9				Lab_10				Lab_11
		Day_1	Day_3	Day_5	Day_7	Day_1	Day_3	Day_5	Day_7	Day_1	Day_3	Day_5	Day_7	Day_1	Day_3	Day_5	Day_7	Day_1	Day_3	Day_5	Day_7	Day_9	Day_1	Day_3	Day_5	Day_7	Day_1	Day_3	Day_5	Day_7	Day_1	Day_3	Day_5	Day_7	Day_1	Day_3	Day_5	Day_7	Day_1	Day_3	Day_5	Day_7	Day_1	Day_3	Day_5	Day_7
	Median Peak Width (s)	17.4	17.4	17.1	16.74	18.6	18.06	18.36	19.14	17.4	16.98	16.86	16.44	15.54	15.84	16.08	16.2	19.02	18.48	19.2	19.08	17.4	18.24	17.7	18.96	19.8	15.84	16.2	16.98	17.22	15.54	15.06	15.12	15.42	16.5	16.5	16.4	16.2	22.2	21.9	22.02	18.84	14.4044	15.1901	14.2428	15.0988
	Data points MS1	10	10	10	10	10	10	10	11	10	10	10	9	9	9	9	9	11	9	11	11	10	10	10	11	11	9	9	10	10	9	8	8	9	9	9	9	9	12	12	12	11	8	8	8	8
	Data points MS2	3	3	3	3	4	3	3	4	3	3	3	3	3	3	3	3	4	3	4	4	3	3	3	4	4	3	3	3	3	3	3	3	3	3	3	3	3	4	4	4	4	3	3	3	3
	Identifications (normalized signal)
Protein groups - 1% FDR	ID	5165	5576	5683	5731	5180	5336	5339	5438	5542	5425	5514	5929	5968	5922	5972	5859	5659	5440	5028	4423	5547	5788	5876	5935	5226	5722	5670	5572	5689	5783	5713	5965	5993	5515	5360	5500	5263	4839	4415	4330	5224	5574	5458	5441	5601
	CV<20%	3821	4065	4092	4068	3703	3998	3998	3992	4001	3996	4032	4135	3838	4408	4352	4341	4090	4028	3841	3492	4086	4216	4163	4382	4056	3891	3298	3362	3447	4394	4377	4424	4358	3943	3893	3942	3910	3492	3427	3416	3834	3744	3599	3430	4034
	CV<10 %	2919	3165	3224	3119	2878	3143	3211	3225	3119	3134	3090	3147	2821	3493	3437	3448	3202	3224	3059	2810	3290	3304	3239	3479	3254	2808	2152	2184	2326	3532	3496	3503	3429	3046	3026	3043	3064	2746	2721	2764	3044	2720	2589	2445	3168
	Median CV (%)	7.7	7.4	7.5	8.3	8.1	6.9	7	7	7.6	7.3	8	8.7	10.5	6.8	7.2	7	7.6	6.7	6.4	5.9	6.5	7.5	8.1	7	5.9	10	14.7	13.9	13	6.2	6.4	6.9	7.6	8	7.7	8.1	7.2	7.4	6.4	5.8	6.9	10.1	10.7	11.6	7.6
Peptides - 1% FDR	ID	53201	53479	52177	52981	46232	49888	50302	48461	53108	53463	53638	54810	49925	55008	55226	54888	48813	49062	46430	42160	48411	51715	52911	50716	42152	48593	49962	47542	46634	53558	52336	53211	53531	50578	49556	50952	47391	40227	39758	37897	42447	50464	48852	48783	51644
	CV<20%	34174	35410	34826	34534	30357	34565	34476	34249	35831	36016	36382	36275	31116	38677	38268	38157	33267	34127	32233	29588	33432	34178	34774	35242	30052	30833	28359	26657	27738	38269	37725	37505	36401	34015	33361	33887	33070	27365	27342	26829	29337	31859	30281	30463	34737
	CV<10 %	24785	26316	26049	25307	22299	27056	26841	26898	27197	26295	26632	26013	23574	30375	29670	29347	25562	27063	25584	23282	26519	25508	26199	27489	23948	20649	17200	15641	17890	30376	29431	29507	26995	25209	24896	25083	25767	20892	20810	21085	22863	23044	21784	21564	25873
	Median CV (%)	9	8.2	8	8.6	8.3	6.8	7	6.6	7.8	8.5	8.4	8.8	8	6.7	7	7.2	7.3	6.5	6.5	6.7	6.6	8	8	6.8	6.3	10	12.4	12.8	11.1	6.3	6.7	6.6	8	8.2	8	8.3	7	7.3	7.3	6.6	6.9	8.7	8.9	9	7.8
Precursors - 1% FDR	ID	65090	64902	63156	64294	54187	58270	59603	56902	63322	65161	64526	65756	57384	63908	64265	64171	57970	58573	56095	51028	58402	62505	62998	58911	48394	56811	57884	55819	54381	62006	59556	61114	63632	61391	59958	62112	56911	46511	46827	43728	49202	58087	55528	56452	60671
	CV<20%	42171	43065	42336	41168	36310	41417	41999	41333	43564	45044	44365	44404	36902	46009	45684	44932	39793	41909	40278	36186	41740	42784	42455	41938	35214	35680	33349	31726	32879	45290	43474	43930	43373	41989	51168	42359	40566	32254	32983	31692	34815	37962	35414	36850	41713
	CV<10 %	29694	30707	30673	28952	26202	31915	32274	32148	32327	32522	31972	31326	27514	35736	34986	33791	29259	32838	31767	27886	32903	31464	31616	32459	27827	23485	20094	18403	21149	35508	33135	33938	31080	30442	30373	31134	30711	24264	24850	24633	26921	27032	25438	25828	30448
	Median CV (%)	9.1	8.6	8.3	9.2	8.2	6.8	6.8	6.5	7.7	8.2	8.3	8.6	7.7	6.6	6.9	7.3	7.7	6.3	6.3	6.7	6.4	7.8	7.8	6.6	6.2	10.1	12	12.4	10.6	6.2	6.8	6.7	8.3	8.2	7.8	8	7.1	7.3	7.1	6.5	6.7	8.3	8.4	8.4	7.7
