## Supplementary material for "Standardization and Harmonization of Distributed Multi-National Proteotype Analysis supporting Precision Medicine Studies": Significantly altered/ histotype correlated protein alterations.

### Sheet: SuppTable4
	LogFC_HGSOCvsCCell	P.Value	adj.P.Val
Q9Y617	-5.39545	6.06843e-11	1.40788e-07
P08572	-2.77056	1.99054e-10	2.30902e-07
Q9UDW1	2.90198	1.87629e-09	1.23462e-06
Q9H2D6	-2.95405	2.12865e-09	1.23462e-06
P98160	-2.15102	5.84708e-09	2.71305e-06
P08574	3.2885	9.69497e-09	3.74872e-06
Q8TF05	-3.0935	2.1056e-08	6.97857e-06
Q9NQT8	-3.87908	2.77095e-08	7.50792e-06
P04066	-1.84447	2.91256e-08	7.50792e-06
P09525	-5.39808	3.34407e-08	7.75823e-06
P40306	3.11787	4.18474e-08	8.826e-06
P0C0S5	2.08804	4.567e-08	8.82953e-06
O14841	2.51724	5.10469e-08	9.10991e-06
Q16762	-2.84114	1.03823e-07	1.62837e-05
P39060	-2.84672	1.05283e-07	1.62837e-05
P21281	-2.29004	1.55494e-07	2.03011e-05
Q9UHG3	-2.4751	1.57244e-07	2.03011e-05
Q9P0J1	3.79603	1.57509e-07	2.03011e-05
P18428	-3.16768	1.84387e-07	2.17931e-05
Q13751	-5.29149	1.97184e-07	2.17931e-05
Q13085	-3.02869	2.04899e-07	2.17931e-05
Q8WXH0	-4.01885	2.06659e-07	2.17931e-05
P11047	-3.52232	2.27723e-07	2.20874e-05
P31930	1.72073	2.28491e-07	2.20874e-05
Q7LG56	-2.50954	2.38515e-07	2.21342e-05
O43760	-1.8413	3.02126e-07	2.69589e-05
O00468	-3.44138	3.15065e-07	2.70723e-05
Q13510	-4.73125	3.93158e-07	3.23391e-05
P42771	1.53861	4.04238e-07	3.23391e-05
Q8TE68	-2.04389	5.18598e-07	3.70787e-05
Q8TCT9	-2.28569	5.22309e-07	3.70787e-05
P25325	-3.11298	5.23623e-07	3.70787e-05
Q31612	2.59087	5.39829e-07	3.70787e-05
Q96HE7	-2.09816	5.492e-07	3.70787e-05
P14927	2.77	5.59378e-07	3.70787e-05
P47985	1.58268	6.87596e-07	4.43117e-05
P29401	-1.23504	7.62778e-07	4.70767e-05
Q53EL6	2.51136	7.71084e-07	4.70767e-05
Q14112	-3.77692	8.25718e-07	4.86851e-05
P30044	1.6597	8.50765e-07	4.86851e-05
Q9H9T3	-2.89612	8.60383e-07	4.86851e-05
P30566	-1.79871	9.07842e-07	5.01475e-05
P45880	1.54454	1.08487e-06	5.85327e-05
P06454	2.39803	1.19546e-06	6.24626e-05
P27361	1.4145	1.21156e-06	6.24626e-05
O14672	-1.84774	1.3385e-06	6.7507e-05
Q96A26	1.3585	1.38871e-06	6.85491e-05
P35754	-4.65216	1.48106e-06	7.15845e-05
Q9UKM9	-1.28272	1.55817e-06	7.21509e-05
Q5T440	1.51232	1.58122e-06	7.21509e-05
Q13526	2.56244	1.58608e-06	7.21509e-05
P30038	-1.72017	1.67874e-06	7.48976e-05
Q92947	1.52746	1.80521e-06	7.90203e-05
P00740	-1.27638	1.98714e-06	8.53732e-05
Q16836	2.91786	2.11864e-06	8.93681e-05
Q14192	1.13653	2.45649e-06	0.000101769
P00488	-2.71783	2.62803e-06	0.000103854
P51888	3.5307	2.70001e-06	0.000103854
Q15149	-1.09136	2.78037e-06	0.000103854
P51649	2.6605	2.82513e-06	0.000103854
O00391	-4.6947	2.82532e-06	0.000103854
P50213	1.64402	2.82687e-06	0.000103854
P07942	-5.19052	2.85031e-06	0.000103854
Q92575	-2.44511	2.86494e-06	0.000103854
Q14919	1.20365	3.1876e-06	0.000113773
P04233	5.35818	3.31174e-06	0.000115074
P30086	1.70921	3.3761e-06	0.000115074
Q8IV08	-1.39344	3.46086e-06	0.000115074
P08133	1.16906	3.46183e-06	0.000115074
Q9H7C9	2.19311	3.47207e-06	0.000115074
Q12792	-1.55868	3.60704e-06	0.000115334
P13807	-3.63596	3.6107e-06	0.000115334
Q9BX68	2.71909	3.68652e-06	0.000115334
Q16822	2.12374	3.72353e-06	0.000115334
Q13131	-1.76554	3.72847e-06	0.000115334
P38606	-1.25006	3.86054e-06	0.000117848
P31146	1.98836	4.30021e-06	0.000129565
Q8IY67	2.36533	4.40075e-06	0.000130894
O15533	1.56457	4.46689e-06	0.00013118
Q6NUK1	1.33751	4.70107e-06	0.000136331
Q9UKK3	-1.32189	5.20225e-06	0.000149003
P04080	-2.42302	5.26718e-06	0.000149023
Q9Y3Z3	1.67218	5.54082e-06	0.000154876
Q96N66	-1.41579	5.74157e-06	0.000158577
Q9NPJ3	2.18794	5.88999e-06	0.000160762
Q96AG4	-1.26856	6.19046e-06	0.000166998
P50402	1.37254	7.1783e-06	0.000189822
P42166	1.35666	7.26974e-06	0.000189822
P11310	1.67994	7.30815e-06	0.000189822
O95571	-1.84902	7.3638e-06	0.000189822
Q9UBB4	-1.36005	7.85651e-06	0.000197044
Q9Y237	1.89473	7.90986e-06	0.000197044
Q92945	1.14974	8.01019e-06	0.000197044
Q8NFU3	1.90388	8.02254e-06	0.000197044
P50995	-1.29591	8.14821e-06	0.000197044
Q03518	2.69921	8.15354e-06	0.000197044
O95202	1.24313	8.47625e-06	0.000202731
Q9P2M7	-1.35254	1.02792e-05	0.000242023
Q71DI3	0.97634	1.03277e-05	0.000242023
O95865	1.29322	1.17815e-05	0.000270732
P28072	-1.71984	1.17862e-05	0.000270732
P43304	2.49158	1.25961e-05	0.000286499
Q12907	-1.71383	1.27383e-05	0.000286921
P17931	-1.19493	1.30618e-05	0.000291379
P54802	-2.18458	1.34108e-05	0.000296314
Q05397	1.28108	1.43789e-05	0.000311182
Q8WX93	1.71155	1.44943e-05	0.000311182
Q9UNF0	-3.27688	1.45294e-05	0.000311182
P40926	1.81967	1.4722e-05	0.000311182
P16278	-1.47784	1.47543e-05	0.000311182
O94903	-1.84322	1.53485e-05	0.000320798
Q07812	-2.03624	1.81038e-05	0.000375008
Q14011	1.40446	1.8279e-05	0.000375285
O15427	-3.81896	1.9044e-05	0.000387562
Q8NFF5	2.01807	1.93396e-05	0.000390156
P07237	-1.53312	2.12771e-05	0.000421755
Q15102	-1.03611	2.14468e-05	0.000421755
P20039	5.14748	2.14513e-05	0.000421755
P28838	1.7857	2.16529e-05	0.000422141
P63279	1.36739	2.2843e-05	0.000441631
P51003	-2.56009	2.30946e-05	0.000442805
P53680	-1.23186	2.39506e-05	0.000455455
O75531	1.2763	2.71138e-05	0.000511414
P28074	-2.564	2.80686e-05	0.000524922
P61457	-0.8377	2.82824e-05	0.000524922
Q9NZL4	-1.0761	2.91924e-05	0.000537511
P02545	0.98876	3.07566e-05	0.000561852
Q6XQN6	2.17936	3.13794e-05	0.000567552
P08559	1.11675	3.18011e-05	0.000567552
Q96K17	0.883974	3.18025e-05	0.000567552
P36543	-1.48022	3.33836e-05	0.000591221
P05556	-1.22915	3.36477e-05	0.000591383
P06865	-1.64396	3.5229e-05	0.00061098
Q13425	2.96992	3.536e-05	0.00061098
O14745	1.75103	3.55527e-05	0.00061098
P06132	1.68191	3.63804e-05	0.000620607
P13647	1.9344	3.72134e-05	0.000630183
P51159	1.14778	4.00061e-05	0.000672566
P50990	-0.816577	4.06552e-05	0.000678562
Q8IZ83	-1.63009	4.09755e-05	0.000679022
Q92522	1.50253	4.18117e-05	0.000687966
P49327	-1.06505	4.3695e-05	0.000707399
P19525	1.72442	4.40326e-05	0.000707399
Q9UHX1	1.55521	4.43445e-05	0.000707399
Q6RW13	-2.43813	4.46065e-05	0.000707399
P13611	-4.52514	4.47238e-05	0.000707399
Q02818	-1.05328	4.48222e-05	0.000707399
P08195	-1.12335	4.51731e-05	0.000708119
P22695	2.49866	4.56458e-05	0.000710727
P30837	1.95403	4.91315e-05	0.000757101
O94905	-1.35218	4.92768e-05	0.000757101
P54819	2.38367	5.01921e-05	0.000766091
P52566	1.21561	5.2049e-05	0.00078924
Q8IXI1	1.86099	5.28833e-05	0.000796683
Q5T4S7	-2.24796	5.616e-05	0.000837441
Q16795	1.89274	5.63107e-05	0.000837441
P68366	-0.975318	5.78961e-05	0.000844434
Q9Y5M8	0.97616	5.82032e-05	0.000844434
Q9Y6K5	2.2664	5.82559e-05	0.000844434
P78386	-2.03192	5.85005e-05	0.000844434
P10301	-1.02799	5.86008e-05	0.000844434
Q8N0W3	-1.44512	5.93905e-05	0.000846227
Q9BVC6	1.37275	5.94548e-05	0.000846227
Q9H1E3	1.88446	6.00153e-05	0.000848997
P02746	-1.68869	6.04987e-05	0.000850648
O60701	-2.18238	6.11537e-05	0.000854678
P42345	-1.28456	6.46667e-05	0.000898364
P23378	-2.6824	6.53246e-05	0.000902102
Q14137	1.30676	6.60904e-05	0.000907276
Q9NY33	1.45684	6.72697e-05	0.000911686
Q969L2	0.936659	6.72844e-05	0.000911686
Q08722	1.80602	6.75905e-05	0.000911686
Q9Y315	-1.70784	6.88184e-05	0.000922882
P68871	-2.26096	7.55573e-05	0.00100743
Q63HN8	-1.22147	7.641e-05	0.00101124
P05161	1.76239	7.67145e-05	0.00101124
P07954	2.61629	7.94251e-05	0.00103559
P28331	1.46917	7.94547e-05	0.00103559
Q13630	1.92703	8.08829e-05	0.00104072
P23528	0.818594	8.10918e-05	0.00104072
P16403	1.11957	8.11941e-05	0.00104072
Q7Z406	-1.33038	8.16792e-05	0.00104119
P06737	-3.73995	8.22061e-05	0.00104218
P55263	1.21166	8.44069e-05	0.00105857
Q8NC56	1.51942	8.4412e-05	0.00105857
Q8IZL8	1.25131	8.57149e-05	0.00106913
Q8NFW8	1.16617	8.66566e-05	0.0010751
P02042	-2.07042	8.85346e-05	0.00109255
P15289	-2.50751	8.98766e-05	0.00110325
P49419	0.864111	9.07064e-05	0.00110757
Q9BUF5	-1.486	9.13307e-05	0.00110936
Q9UHA4	0.959692	9.43858e-05	0.00114049
O15230	-3.60031	9.56642e-05	0.00114995
P23634	1.51034	9.66655e-05	0.001156
Q12768	-2.05549	9.7798e-05	0.00116355
Q8WX92	1.37227	9.96365e-05	0.00117937
Q14980	2.54213	0.000101542	0.00119583
P23527	0.923061	0.000102122	0.00119658
Q99653	-1.36392	0.000104774	0.00121701
P20700	1.02375	0.000104915	0.00121701
Q96KP4	-2.47511	0.000107902	0.00124403
Q14166	-1.94953	0.000108316	0.00124403
P26885	1.20868	0.000109634	0.00125296
P63010	-0.903469	0.000117213	0.00133301
Q16698	0.964117	0.000117878	0.00133403
Q96CX2	1.47083	0.000120578	0.00135796
O95831	2.3518	0.000123047	0.00137843
P08729	-1.78395	0.000123583	0.00137843
O43181	1.29718	0.000127419	0.00141441
Q9Y4L1	1.01868	0.000135326	0.00149503
P13646	-1.52997	0.000137545	0.00151235
Q16718	1.15794	0.000138749	0.00151839
P11177	0.975033	0.000140184	0.00152689
P42126	1.48781	0.000142082	0.00154033
O00170	1.85321	0.000145689	0.00156389
Q96HC4	1.79387	0.000146243	0.00156389
Q9Y2R0	-1.3499	0.000146278	0.00156389
Q9HB21	-1.98577	0.000158698	0.00168889
Q16539	-1.68703	0.000161185	0.00170753
P07741	1.44175	0.000164576	0.00173553
Q8NBJ5	-2.17234	0.00016886	0.00177265
Q9NUQ9	2.34726	0.000170085	0.00177746
Q07960	-1.36741	0.000172401	0.00179359
P08727	-1.42299	0.000176069	0.00182357
Q96CN7	1.89401	0.000177754	0.00183284
Q9NXV6	-1.77808	0.000181076	0.00185884
P00390	-1.8622	0.000184217	0.00188275
P01859	-1.68906	0.000188851	0.00191927
P49411	1.13618	0.000190158	0.00191927
Q69YN2	-2.69959	0.000190272	0.00191927
P02511	-3.24813	0.000193183	0.00194019
Q99418	-1.27445	0.000195432	0.00195432
P58876	0.803964	0.000201167	0.00200304
P02749	-1.89177	0.00020362	0.00201879
Q03519	1.87395	0.000215282	0.0021171
P69905	-2.05129	0.000215361	0.0021171
P10515	2.14634	0.000226068	0.00220825
O75369	-1.48196	0.000226536	0.00220825
P00387	-1.47036	0.000229872	0.00223139
Q14764	-1.07211	0.000232255	0.00224098
Q16363	-2.97876	0.000232791	0.00224098
Q04837	2.12183	0.000241281	0.00231311
P62805	0.90251	0.000245722	0.00234226
Q9H2W6	1.12594	0.000246342	0.00234226
O95786	1.81594	0.000247968	0.00234811
Q8IYI6	-1.34684	0.000254534	0.00240049
P35270	-2.08042	0.000262986	0.00247015
Q7LBC6	2.08767	0.00026506	0.00247959
Q92820	-1.65162	0.000268712	0.00248772
P57740	0.788152	0.000268869	0.00248772
Q01650	-0.984756	0.000270394	0.00248772
Q9Y5A7	1.12454	0.000271288	0.00248772
P61626	-1.95221	0.000271509	0.00248772
Q15637	0.827955	0.000272363	0.00248772
Q9UKV3	1.03108	0.000274082	0.00249361
Q14376	-2.53822	0.000276039	0.00250161
Q2M389	-1.94242	0.000279804	0.00251718
Q15067	-2.4965	0.000279928	0.00251718
P15586	-1.95681	0.00028243	0.00252987
P50453	-1.55893	0.000290796	0.00259479
Q9UI12	-1.77713	0.000296143	0.00262902
O00754	-1.93759	0.000296898	0.00262902
P01019	-1.24352	0.00029818	0.00263034
P07996	2.76852	0.000303533	0.00266741
Q9NTJ5	1.8186	0.000310091	0.00269657
Q8IUE6	0.891883	0.000310288	0.00269657
Q07666	0.694668	0.000310338	0.00269657
Q9Y490	0.932987	0.000315912	0.00273476
O00584	-2.28358	0.000318172	0.00274408
P49821	1.18261	0.000323586	0.00278044
P63151	-1.00497	0.000328808	0.00281489
Q96JH7	2.88813	0.000333466	0.00284427
Q96FW1	0.665356	0.000340331	0.00289219
P17987	-0.734551	0.000344935	0.00291252
Q9Y3D6	1.40545	0.000345234	0.00291252
P40121	-1.62802	0.000353516	0.00297159
Q99459	1.12421	0.000363549	0.00303854
Q12797	-0.916736	0.000364101	0.00303854
P07686	-2.72638	0.000370047	0.00306317
O95881	-0.787336	0.00037092	0.00306317
P09874	1.08268	0.000371013	0.00306317
Q9UKI8	-0.896429	0.000378895	0.00311715
Q96CW1	-0.90343	0.000390439	0.00320077
Q9HBH5	1.72003	0.000392288	0.00320461
P54709	1.18327	0.00039792	0.00323921
Q99832	-0.735175	0.000406971	0.0033013
P21291	2.01797	0.000418641	0.00338413
P29218	0.865	0.000421897	0.003391
O00217	1.51883	0.000422413	0.003391
P40227	-0.670503	0.000431129	0.00344903
Q8NFH5	1.12676	0.000444598	0.00354426
P10619	-0.920023	0.000446088	0.00354426
Q99715	1.74395	0.000452826	0.00358552
A1L0T0	1.82696	0.000455013	0.00359058
P05166	1.95419	0.000470127	0.00369727
P49368	-0.689494	0.000473488	0.00371112
Q16777	0.874448	0.000489636	0.00381549
O43678	1.06938	0.000490986	0.00381549
P42574	-1.6081	0.000491737	0.00381549
Q6P1M0	-3.13223	0.000494168	0.00382156
O95394	-1.90283	0.00050539	0.00389537
Q9H2U2	1.0399	0.000510457	0.00392139
P11172	1.03814	0.000513837	0.0039279
O95834	-2.61334	0.000514691	0.0039279
Q9NX14	1.35919	0.000520126	0.00395637
O14776	0.975876	0.00052763	0.00399322
Q8NDA8	1.48712	0.000528413	0.00399322
Q13363	0.903357	0.000534922	0.00402928
Q86TJ2	-1.96454	0.000544564	0.00408863
Q7L1Q6	-1.18634	0.000560039	0.00417801
P49006	1.60117	0.000560339	0.00417801
O95777	1.0177	0.00056187	0.00417801
O43768	2.92315	0.000567238	0.00420445
P49588	1.39734	0.000592257	0.00437591
P26639	0.693123	0.000596524	0.00439344
Q7Z7H5	-1.12786	0.000602468	0.00442318
Q04446	-1.6307	0.000620096	0.00453824
Q53H96	0.892444	0.000653627	0.0047686
P14735	-2.45222	0.000675857	0.00491533
O95747	-1.1144	0.00068446	0.00496234
A0A0B4J1X5	-1.36048	0.000699985	0.00503339
Q16563	1.05035	0.000700636	0.00503339
Q9NX40	1.1665	0.00070077	0.00503339
Q15717	0.693472	0.000705502	0.00505175
Q70UQ0	-1.46912	0.00071448	0.00510029
Q53T59	-1.53088	0.000718669	0.00511446
Q8NBJ4	-2.91787	0.000732614	0.00519775
P02533	1.14736	0.000738346	0.00522244
A6NDG6	1.16386	0.000773126	0.00544165
P04439	3.16127	0.000774028	0.00544165
Q13442	1.34582	0.000782504	0.00547628
P19404	1.47846	0.000783674	0.00547628
Q01813	-1.19262	0.000791223	0.00551242
Q14160	0.858419	0.000800982	0.00556371
Q7L266	1.62852	0.000813453	0.00563347
P63165	0.835538	0.000827595	0.00571435
P56545	0.733507	0.000830768	0.00571923
P38432	0.926623	0.000835154	0.00573038
P51148	-0.978927	0.000837327	0.00573038
O43252	1.28044	0.000842103	0.00574611
Q13561	-0.843593	0.000853687	0.00580807
P50991	-0.680382	0.000867462	0.00588454
Q99714	1.66324	0.000887471	0.00599765
O75351	-0.935143	0.000889306	0.00599765
O95436	1.84983	0.000895105	0.00601926
Q9NRX2	1.02136	0.000913699	0.00612654
P46939	1.89706	0.000941288	0.00629334
O43175	3.63867	0.000948572	0.00632382
Q9BTE6	-1.9895	0.000954489	0.00634503
Q6DN03	1.75746	0.0009648	0.00638884
Q9UMY4	0.944595	0.000966588	0.00638884
P00491	-3.07762	0.00100266	0.00660843
O75367	0.952651	0.00100645	0.00661465
P26640	1.04829	0.00101017	0.0066203
Q04206	1.81867	0.00104322	0.00681769
P53999	1.14512	0.00106468	0.00693838
P07858	-1.15411	0.00112006	0.00727386
Q99536	-0.689693	0.00112243	0.00727386
Q92734	-0.707773	0.00112964	0.00730018
P02774	-0.871105	0.00113322	0.00730297
Q9UK76	-2.75059	0.0011523	0.00740538
Q00341	-0.884876	0.00119926	0.00768586
O43447	0.647958	0.0012032	0.00768984
Q13428	1.4933	0.00121068	0.00771641
O94901	-2.68045	0.0012243	0.00778186
Q9ULZ3	1.65952	0.00123554	0.00783183
P30084	1.1308	0.00124141	0.00784763
O94973	-1.50828	0.00124927	0.00787585
Q8IUX7	3.19973	0.00128632	0.00808743
Q14195	2.8469	0.00130316	0.00817116
P49915	1.58213	0.00133144	0.00831544
L0R6Q1	1.18515	0.00133615	0.00831544
Q9H7Z7	1.30698	0.00133692	0.00831544
O00264	1.3835	0.00134295	0.00833062
P54920	-1.15183	0.0013498	0.00834881
P50552	-2.0338	0.00135308	0.00834881
P07195	-0.809193	0.00136132	0.00835972
Q13619	1.08269	0.00136206	0.00835972
P33316	1.51024	0.00138891	0.00850202
Q06210	-1.75958	0.00139821	0.00853646
P16219	1.23196	0.00146725	0.00893446
Q13952	1.16077	0.00151189	0.00918215
O95168	1.96121	0.00155095	0.00939476
Q13509	-1.57815	0.00157658	0.0095252
P99999	1.56287	0.00159955	0.00963887
O43399	-1.28055	0.00160577	0.00965124
P51610	1.38968	0.00160993	0.00965124
P40261	-3.22352	0.00161907	0.00968105
Q99873	-1.0506	0.00163627	0.00975876
Q15628	-1.74114	0.00164803	0.00980367
O15391	0.770775	0.0016568	0.00983063
O14950	-0.89743	0.00166582	0.00985895
Q2TAY7	1.02522	0.0016717	0.00986854
Q05519	0.859188	0.00167962	0.00989017
Q92688	0.804162	0.0017275	0.0101416
O75390	0.799611	0.00173107	0.0101416
Q9UBI6	1.00097	0.00174762	0.0102128
O75489	1.06754	0.00178518	0.0103926
P16401	0.884541	0.00178734	0.0103926
Q8TBX8	-0.691481	0.00179202	0.0103937
Q9UKU7	2.29947	0.00186059	0.0107645
Q8WY22	-0.963398	0.00187446	0.0108178
P00505	0.930676	0.00188285	0.0108362
Q8N9N2	-0.896777	0.001887	0.0108362
Q96TA1	-1.85014	0.00192355	0.011013
P20073	-0.694561	0.00192728	0.011013
P35637	1.45129	0.00201095	0.0114629
P02763	-1.54172	0.00207757	0.0118136
Q09666	0.910677	0.00209163	0.0118645
Q14257	1.0549	0.00210371	0.0119039
Q32P28	-1.26149	0.00210964	0.0119084
Q9ULV4	-0.927542	0.00213354	0.0120141
Q9BUN8	1.29926	0.00216749	0.0121757
Q9C0C2	2.36048	0.00217699	0.0121996
Q9P0J0	1.00971	0.00220905	0.0123494
Q8NBJ7	-1.7384	0.00222423	0.0124043
Q96CS3	0.752582	0.00229855	0.0127876
Q96HU1	-1.78021	0.00230398	0.0127876
O95299	1.04634	0.00231248	0.0128042
P61020	0.920192	0.00231838	0.0128063
P30041	1.11295	0.00232802	0.012829
P06730	0.989816	0.0023358	0.0128414
P14854	1.09914	0.002379	0.0130479
P42229	-1.32166	0.00240403	0.0131309
Q14203	-1.31005	0.00240544	0.0131309
Q9Y3A6	-1.53453	0.00245789	0.0133857
Q9UQ35	0.947705	0.00251967	0.01369
Q02978	1.17054	0.00252575	0.013691
Q9BWM7	-0.704863	0.00253925	0.0137321
Q29RF7	1.45089	0.00254923	0.013754
Q12931	0.618184	0.00258242	0.0139007
P23786	1.70734	0.00258877	0.0139026
P62993	-1.26683	0.00261485	0.0140103
P52209	-1.84104	0.00265707	0.0142037
P09429	1.59859	0.00271274	0.0144679
Q8NFV4	1.6234	0.00279849	0.0148911
Q5TDH0	-1.0101	0.00284583	0.0151083
P43246	1.6415	0.00286027	0.0151503
P52907	0.701362	0.00290716	0.0153616
P55196	1.41521	0.0029134	0.0153616
O43681	0.609862	0.00294367	0.015486
P00734	-0.981273	0.00296294	0.0155521
P37235	-0.586319	0.00301382	0.0157835
Q96EY1	1.37078	0.00306227	0.0159824
O43813	0.708817	0.00306559	0.0159824
Q9BQ52	-1.64005	0.00307507	0.0159959
P26572	-1.07903	0.00310175	0.0160918
Q6PI48	1.85601	0.00310739	0.0160918
Q08426	-1.41024	0.00311736	0.0161075
P02766	-1.0267	0.00315101	0.0162452
Q5RKV6	0.906067	0.00316562	0.0162843
Q9BQE5	-1.31363	0.0032274	0.0165654
Q15404	-0.65938	0.00323974	0.0165921
Q9Y383	1.58915	0.00325622	0.0166367
O95782	-0.740599	0.00326281	0.0166367
Q96RP9	1.36071	0.0033323	0.0169538
P18031	-1.36513	0.00336581	0.0170868
Q9Y2S7	-1.20445	0.0033866	0.0171548
P78347	2.56936	0.00339977	0.017184
Q8WYA6	0.688728	0.0034582	0.0174413
Q6WKZ4	-1.6848	0.00349967	0.0176051
P00403	0.615972	0.00350585	0.0176051
Q9BTW9	-2.14865	0.00353314	0.0177038
Q9NVH1	1.01233	0.00354711	0.0177324
P27824	0.901402	0.00355412	0.0177324
A0A075B6P5	-1.01245	0.00357481	0.0177974
Q96A65	-0.610972	0.00361197	0.0179372
P49770	1.32247	0.00362049	0.0179372
Q9BZE1	0.842736	0.00362611	0.0179372
P48556	-0.804515	0.00370349	0.0182811
P05165	2.453	0.00373122	0.0183788
P15927	0.670093	0.0038049	0.018702
Q9NYK5	0.888874	0.00383106	0.0187908
P02750	-1.09285	0.00386859	0.0189214
Q13126	1.55996	0.00387399	0.0189214
P26006	-2.10838	0.00392066	0.0191091
Q9H6S3	-2.12483	0.00394394	0.0191823
O75746	1.19699	0.00400581	0.0194424
O75306	1.05961	0.00405074	0.0196194
Q86Y56	-1.23899	0.00408777	0.0197576
P50502	-0.785656	0.00410529	0.0197898
O60502	-1.43199	0.0041173	0.0197898
P10768	1.5059	0.00412003	0.0197898
P48643	-0.520917	0.00413987	0.019811
Q15942	1.31261	0.00414151	0.019811
Q9NTZ6	0.638508	0.00415574	0.0198381
P51812	0.805834	0.00420576	0.0199992
Q9P015	0.987658	0.00420673	0.0199992
P07437	0.803725	0.00429511	0.0203776
P18827	-1.40876	0.0043407	0.0205519
P60981	-1.68092	0.00440861	0.0208131
Q92890	-1.13774	0.00441382	0.0208131
P31948	0.607945	0.0044673	0.0210226
Q9BXJ9	0.616263	0.00448912	0.021068
Q6ZRS2	4.19683	0.00449511	0.021068
Q9BPX5	-1.172	0.00468092	0.0218946
Q92526	-0.617679	0.00476847	0.0222592
Q9UM00	-0.825162	0.00478039	0.0222701
P49257	-0.991403	0.0048087	0.0223571
Q16891	0.496483	0.00489532	0.0227143
O00764	-0.997832	0.00492559	0.0228091
Q9BQ48	1.3174	0.00499818	0.0230591
Q14651	-1.50347	0.00499945	0.0230591
O43615	2.59278	0.00501289	0.0230752
Q8WXF1	0.652333	0.0050397	0.0231527
Q9H299	-0.60951	0.00513581	0.0235476
P16220	1.11504	0.00520147	0.023779
Q7RTS7	-1.20247	0.00521753	0.023779
P01009	-0.921457	0.00522994	0.023779
Q86U42	0.781901	0.00523178	0.023779
O15400	-1.57126	0.00523754	0.023779
Q8WUY1	1.43087	0.00528675	0.0239556
P09543	-1.036	0.00533152	0.0241113
O60493	-0.688807	0.005409	0.0244118
O75439	1.20155	0.00542555	0.0244118
Q6PKG0	1.50095	0.00543473	0.0244118
Q14019	1.29579	0.00544004	0.0244118
Q92598	1.87643	0.0054522	0.0244191
P05026	-1.54831	0.00546844	0.0244447
O75821	0.549829	0.00554505	0.0247394
P61163	-1.03472	0.0057234	0.0254861
P43490	-0.657421	0.00580006	0.025778
P13796	0.72416	0.00581373	0.0257894
Q93009	0.946724	0.00584867	0.0258949
Q9NZM1	-2.22036	0.00587014	0.0259404
O14908	-0.78906	0.00589323	0.0259444
Q9UM54	-1.50884	0.00590105	0.0259444
P23381	-1.30873	0.00590459	0.0259444
P34896	-1.63053	0.00594103	0.0260552
Q32P44	1.63688	0.00595646	0.0260736
P27694	0.842418	0.00599264	0.0261825
P13674	-1.9084	0.00601867	0.0262469
Q16740	2.5635	0.00610701	0.0265821
P00450	-1.2381	0.00622118	0.0270028
Q16706	-1.40067	0.00623293	0.0270028
P22570	-2.37613	0.00623859	0.0270028
O75438	0.778955	0.0062593	0.0270421
P55084	0.750615	0.00644619	0.0277731
P0DOY2	-0.962671	0.00645596	0.0277731
O00203	-1.11754	0.00646444	0.0277731
Q9BQ04	0.815187	0.00651195	0.0279256
Q9BTT6	0.928666	0.00655262	0.0279441
P48729	-0.808622	0.00655547	0.0279441
Q460N5	1.04422	0.00656011	0.0279441
P35244	1.04476	0.00657552	0.0279441
P60903	-0.608592	0.0065765	0.0279441
P05141	0.507487	0.00661522	0.0280572
P19827	-1.25128	0.00665303	0.0281661
P27708	-1.09275	0.00667469	0.0282063
Q14697	0.599433	0.00680883	0.0287121
O00116	-0.988534	0.00681911	0.0287121
O75153	-1.11207	0.006896	0.0289759
Q9P287	1.00393	0.00690675	0.0289759
O75608	-0.646425	0.00697319	0.0292018
P53396	-1.8111	0.00721203	0.0301026
Q92542	-0.691714	0.00721424	0.0301026
Q15424	0.668351	0.0072448	0.0301323
Q9Y6I3	-1.0987	0.00724733	0.0301323
O75436	-0.778211	0.00728367	0.0302292
P58546	0.858404	0.00731116	0.0302504
P49792	0.706782	0.00731997	0.0302504
O00571	-0.573419	0.00732791	0.0302504
Q00059	1.2177	0.00745077	0.030703
Q8N163	-1.11549	0.00752157	0.0308597
P37802	1.00908	0.00752221	0.0308597
P42224	0.929022	0.00752871	0.0308597
Q8TAT6	-1.53795	0.00764151	0.0312669
P31150	0.978983	0.00767688	0.0313563
Q96TC7	1.27419	0.00770537	0.0314085
P02649	-0.822564	0.00771674	0.0314085
P36915	0.651805	0.00774757	0.0314787
P78371	-0.493377	0.00779885	0.0315905
Q9H307	0.671742	0.00780232	0.0315905
Q14157	0.705116	0.00784078	0.0316909
Q13418	0.584901	0.00789172	0.0318414
Q13148	-0.770578	0.00793411	0.0319568
P42025	-1.41265	0.00805498	0.0323874
Q9Y6W5	0.70496	0.00808562	0.0324074
P30040	-1.41827	0.00808788	0.0324074
Q8TC07	1.07721	0.00812542	0.0324248
Q5T447	-1.2025	0.00812595	0.0324248
Q9UGI8	-0.612387	0.00813414	0.0324248
Q96T76	-0.73584	0.00815483	0.0324515
Q92572	-0.795002	0.00824139	0.0327398
O60784	-1.88978	0.00832988	0.0330344
P20674	0.564261	0.00834404	0.0330344
Q9Y281	0.516655	0.00839966	0.033198
Q7L014	0.66929	0.00849916	0.0335341
Q9UKF6	-0.832716	0.00853945	0.0336077
Q96J01	-0.956404	0.00854678	0.0336077
Q9GZR7	1.62539	0.00860436	0.0337768
P09669	0.59011	0.0086342	0.0338124
P16989	-1.31503	0.00864257	0.0338124
P22314	-0.505688	0.00901412	0.0352067
Q8IXH7	1.04144	0.00904928	0.0352846
Q9UBR2	-0.766737	0.00909299	0.0353955
P11234	-0.927353	0.00913353	0.0354938
Q92597	-1.3764	0.00918283	0.0356257
Q9BTY7	0.800342	0.009228	0.0357412
P02768	-0.743769	0.00930726	0.0359881
O15551	1.53399	0.00936305	0.0361435
P01780	-1.55545	0.00949331	0.0365855
O43242	-0.722722	0.00964534	0.0371098
Q9Y6D5	-1.26594	0.00972222	0.0373436
P21333	1.2869	0.00980935	0.037616
Q92544	-1.01621	0.00988617	0.0378481
P55899	-0.936506	0.0100827	0.038537
Q8NBX0	-1.54376	0.0101709	0.0387823
Q6NXG1	1.13638	0.0101804	0.0387823
Q14103	0.646727	0.0102156	0.0388529
P10253	-1.32458	0.0102825	0.0390434
P21964	1.26837	0.0104319	0.0395458
P13645	-0.457932	0.0104912	0.0397058
P31040	0.916151	0.0108148	0.0408637
Q00535	0.871341	0.0110088	0.0415292
O43598	0.88824	0.0110995	0.0418032
Q9NYL4	-0.883739	0.0111528	0.0419359
Q9Y394	-0.709557	0.0112117	0.0420894
P02647	-0.717833	0.0112317	0.0420961
O95219	-1.06949	0.0113143	0.0423373
P05155	-1.50222	0.011398	0.0425249
P12270	0.692385	0.0114011	0.0425249
Q14571	2.06468	0.0114303	0.0425656
P02790	-0.578217	0.0115403	0.0429063
P13639	-0.583473	0.0115879	0.0429583
Q13938	0.697896	0.0115913	0.0429583
Q9Y4W2	1.46494	0.0117077	0.0433204
O00330	1.55381	0.0118691	0.0438476
Q99497	0.913353	0.0119223	0.043974
O00231	-0.774591	0.0119964	0.0441771
Q9HDC9	-0.720598	0.0120617	0.044324
P39687	0.823263	0.0120745	0.044324
Q08431	-1.42124	0.0121765	0.044628
O96000	-0.886802	0.0122266	0.044741
Q13243	1.19883	0.012333	0.0450591
P31947	-2.51562	0.0125529	0.0457904
Q9H0R1	-0.529726	0.0126028	0.0458983
P11021	-0.496707	0.012622	0.0458983
Q99623	0.466448	0.0126688	0.0459964
Q9NVZ3	-0.776207	0.0127117	0.0460351
P31943	0.811115	0.0127192	0.0460351
P02671	-1.75693	0.0128091	0.0462882
Q14344	-0.695378	0.0128372	0.0463177
P30049	0.538974	0.0128633	0.0463397
O00487	-0.687902	0.0130075	0.0467867
Q99747	-2.08324	0.0130443	0.0468463
Q16540	0.846994	0.0131828	0.0472706
Q8IY17	1.79756	0.0133481	0.0477
O43291	1.44539	0.0133545	0.0477
Q13596	-0.800702	0.0133642	0.0477
P08754	0.75997	0.0134071	0.0477796
P54577	1.05533	0.0134375	0.0478143
Q9Y5X3	-1.02392	0.0136198	0.0483889
Q9Y5K6	-0.996914	0.0136753	0.0485119
P54886	-0.914019	0.0139219	0.0492761
P25208	0.727192	0.0139332	0.0492761
O95721	-1.63257	0.0139857	0.0493863
O14980	0.461521	0.0141567	0.0499141
P30740	-1.52724	0.0146732	0.0516569
O94766	0.760921	0.0148157	0.0519706
P52292	-1.66625	0.0148247	0.0519706
O76003	-0.656926	0.0148295	0.0519706
P00966	1.60126	0.0149649	0.0523657
P36551	-1.18725	0.0150833	0.0527006
O96019	1.06969	0.0152679	0.0532525
P09211	1.39234	0.0152871	0.0532525
Q8IYB3	0.710545	0.0153336	0.0533002
Q8TCS8	1.51433	0.0153468	0.0533002
P11217	-1.44786	0.0156322	0.0542104
O43488	-0.524177	0.0156806	0.0542513
Q66PJ3	1.20517	0.0156908	0.0542513
P19823	-1.01142	0.0157432	0.0543516
Q92797	-0.994733	0.015874	0.0546592
P00492	0.793643	0.0158795	0.0546592
O75251	0.692832	0.0160677	0.0552252
P40939	0.563982	0.0162384	0.0556791
Q8WZA0	0.903187	0.0162593	0.0556791
Q07866	1.15341	0.0162717	0.0556791
P35232	0.473709	0.0163443	0.0558053
P04181	-1.14508	0.0163784	0.0558053
Q04637	0.534643	0.0163808	0.0558053
P49902	-1.29499	0.0165351	0.0562485
Q99569	1.40021	0.0166432	0.0565331
P02538	-0.74811	0.0167045	0.0566586
P53004	-1.13423	0.0167902	0.056866
O75955	0.73487	0.0169601	0.0573578
Q13405	0.908679	0.0170243	0.0574297
Q9UIA9	-0.747896	0.0170309	0.0574297
O00148	-1.49416	0.0171479	0.0577404
P27816	0.557965	0.0171935	0.0578101
P30419	-0.935044	0.0175663	0.0589782
Q7Z3B4	1.34681	0.0176344	0.0591212
Q92841	0.347602	0.0177077	0.0592813
O43143	0.543058	0.0178128	0.0595472
P01011	-0.982253	0.0179	0.0597525
Q13283	0.712919	0.0179437	0.0598122
P01033	-0.786945	0.017989	0.0598775
O60271	-2.40959	0.0182111	0.0605296
P04217	-0.457016	0.0183704	0.0609717
P35611	-0.564931	0.0184385	0.0611106
O95302	-1.36135	0.0185197	0.0612921
O75131	-0.850669	0.0186307	0.0615717
Q12888	1.68015	0.0187622	0.0619179
P30626	0.6163	0.0188575	0.0621441
P16152	-0.771728	0.0189039	0.0622085
P48735	0.966909	0.0189973	0.0624274
P07602	-0.910155	0.0190775	0.0626022
Q14240	0.910153	0.0191107	0.0626227
P43686	-0.584565	0.0191545	0.0626776
P02794	1.42175	0.0192468	0.062891
P20340	0.747771	0.0194782	0.0635574
Q92905	0.674404	0.0196051	0.0638819
P31939	-1.23024	0.0197199	0.0641657
P04843	0.622226	0.0198533	0.0644798
P51153	-0.390787	0.019872	0.0644798
Q9HA77	-0.639445	0.0199355	0.0645955
P42167	1.30744	0.0200757	0.064959
Q9Y3D0	-0.562203	0.0201662	0.065161
Q7KZF4	0.418311	0.0203504	0.0656647
P01860	-0.655312	0.0203876	0.0656934
O15514	0.632929	0.0205166	0.0660173
Q09472	-0.81701	0.0208038	0.0668487
Q9HC07	-1.24352	0.0208916	0.0669734
P06756	-1.14484	0.0209003	0.0669734
P02675	-1.89532	0.0210146	0.0672467
P26599	0.395564	0.021091	0.067374
O15144	-0.522962	0.0211125	0.067374
P62195	-0.550209	0.0212766	0.0678044
P21912	0.536874	0.021382	0.068047
P14314	0.596823	0.0214186	0.06807
O43719	-0.969005	0.0214581	0.0680917
P04114	-1.71195	0.0214841	0.0680917
Q9BRP8	-1.21412	0.0218618	0.0691775
P51858	0.660653	0.0218863	0.0691775
Q99961	-1.62113	0.0219227	0.0691983
O14735	0.568931	0.0220609	0.0695397
Q32MK0	-0.802772	0.0221966	0.0698725
Q8TEM1	1.7713	0.0222301	0.0698833
Q14624	-0.765877	0.0223451	0.0701497
P49321	0.657084	0.0225398	0.0706654
Q9NVJ2	-0.453493	0.0226512	0.0709004
Q02218	0.539568	0.0226759	0.0709004
P11166	-1.43783	0.0227208	0.070945
O60888	0.819663	0.0228708	0.0713175
Q13045	-0.809153	0.0230548	0.0716604
Q14444	0.591333	0.0230594	0.0716604
P23246	0.440487	0.0230734	0.0716604
Q9HD45	-1.28842	0.0233564	0.0724192
Q9H2U1	1.42172	0.0233802	0.0724192
Q8TB61	-0.899508	0.0234145	0.0724289
Q93008	-0.810028	0.0239775	0.0740717
P28288	-0.910388	0.0241157	0.0743952
O75165	1.37876	0.0241464	0.0743952
P04844	0.55388	0.0244896	0.0753525
O75116	-2.04214	0.0246605	0.075778
P53990	0.605593	0.0248106	0.0761311
O00401	0.558427	0.0248684	0.0761311
P46459	-0.749137	0.0248739	0.0761311
O60841	-1.33012	0.025085	0.0766761
P08123	1.77696	0.0252137	0.076968
P33176	-0.384479	0.0256303	0.0781372
P28062	1.29139	0.0257071	0.0782682
Q9UJZ1	0.546548	0.0257531	0.0783057
P30085	-1.68421	0.0262858	0.0798207
Q9NZL9	0.613648	0.0263571	0.0799325
Q9UHD8	-0.786448	0.0264394	0.0799473
P22307	-0.734279	0.0264633	0.0799473
Q8NE62	0.867282	0.0264653	0.0799473
P45974	-0.412065	0.0265879	0.0801249
Q8TCJ2	0.52573	0.0265932	0.0801249
Q9H008	0.70177	0.0267555	0.0805096
P35613	-0.813939	0.0269174	0.0807887
P02792	-1.22903	0.0269242	0.0807887
Q9HD33	1.91974	0.0269528	0.0807887
P32456	2.1396	0.0270812	0.0810688
P05546	-0.585179	0.0271175	0.0810731
Q15008	-0.586806	0.0271949	0.0811998
P23919	-1.0354	0.0272326	0.0812079
Q13885	0.642751	0.0273361	0.0812488
Q96PK6	0.412085	0.0273726	0.0812488
Q52LJ0	1.15479	0.0273989	0.0812488
Q7L9L4	-0.85947	0.0274019	0.0812488
Q9UQ80	0.389217	0.0274215	0.0812488
P55036	-0.852423	0.0274763	0.0813075
P53367	0.844687	0.0275286	0.0813585
Q9NXE4	0.822874	0.0276837	0.0817127
P39748	0.64377	0.0279288	0.0823314
Q9BRX8	-2.00374	0.0281661	0.0829255
O43670	0.883162	0.0283628	0.083399
Q15056	0.39578	0.0286274	0.0840705
Q9NVA2	-0.86322	0.02872	0.0842358
Q9Y2W2	0.540246	0.0288833	0.0846075
O00442	-0.798469	0.029018	0.084895
P13073	0.708888	0.0290557	0.0848983
Q8TBZ2	-0.719178	0.0291196	0.0849621
P09622	0.721207	0.0291508	0.0849621
P36542	0.456147	0.0293829	0.0854966
P28070	-0.779041	0.0294268	0.0854966
P51532	0.883113	0.029479	0.0854966
Q15369	0.880866	0.0294816	0.0854966
Q9Y3U8	0.729193	0.0297274	0.0860719
Q8IXT5	1.19681	0.0297557	0.0860719
Q9UL46	0.774673	0.0297913	0.0860719
Q9Y3Y2	1.03084	0.0298376	0.0860986
P35241	-0.986438	0.0299551	0.0863228
Q9UKV8	0.881276	0.0299897	0.0863228
Q9Y2Q9	0.87861	0.0300768	0.0864662
Q96D15	1.66029	0.0303759	0.087218
Q9Y3A5	0.661228	0.0306788	0.0879788
O75828	-0.872963	0.0308619	0.0883947
Q96AQ6	-1.06669	0.0310777	0.0889029
Q6N069	-0.659989	0.0312379	0.0892512
Q8WW12	0.766666	0.0313459	0.0893873
Q14498	0.402304	0.0313626	0.0893873
Q6IAA8	0.620356	0.0316815	0.0901331
P00761	-0.672453	0.031702	0.0901331
Q15365	-0.576663	0.0318001	0.0903015
P11117	-1.08284	0.0320794	0.090983
Q9BW92	0.966382	0.0321315	0.0910195
O43390	0.580614	0.0322073	0.0911231
P12268	-0.872563	0.0324107	0.0915868
Q9UBU9	0.61393	0.03251	0.0916654
P52948	0.70444	0.0325175	0.0916654
Q9NTK5	0.490211	0.0326369	0.0918904
Q9Y5Z4	0.795324	0.0328144	0.092278
Q9Y624	-0.962581	0.033086	0.0929293
P59998	-0.439945	0.0332758	0.0933491
Q96Q11	1.12739	0.0335794	0.0940871
P11413	-1.22447	0.0338202	0.0946477
Q9NPH2	-0.548495	0.0339765	0.0949705
P19652	-0.638675	0.0341144	0.0951496
P01042	-0.615946	0.0341226	0.0951496
Q9BT78	0.687743	0.0342677	0.0954394
P11586	-0.682168	0.0346554	0.0964036
P07355	-0.655958	0.034831	0.0967758
P25311	-0.954905	0.0349821	0.0970128
O14639	1.15018	0.0350087	0.0970128
P61923	-0.649504	0.0350684	0.0970128
Q8WVM8	0.851941	0.0350835	0.0970128
Q15046	0.765077	0.0352115	0.0972508
Q10567	-0.524117	0.0353122	0.0973085
Q6PCB7	1.36601	0.0353163	0.0973085
P50225	-1.16239	0.0357304	0.0982531
P54725	0.89496	0.0357438	0.0982531
Q9BTE3	0.934902	0.0358034	0.0983005
Q96HY6	0.800895	0.0358897	0.0984209
Q9P2J5	0.780567	0.0359968	0.0985981
Q10570	-0.474559	0.0361632	0.0989371
Q8N1F7	0.643821	0.0370165	0.101152
O60306	-1.51149	0.0371244	0.101328
P17812	-1.45629	0.0372442	0.101451
Q9NX62	-1.10681	0.037257	0.101451
Q9HB07	0.496554	0.0374094	0.101747
P81605	-0.894074	0.0378742	0.10289
Q9NYU2	-0.778741	0.037951	0.102978
Q5JTV8	0.704463	0.038022	0.103045
P01023	-1.6151	0.0380645	0.103045
Q15084	-0.625063	0.0383191	0.103613
P02452	1.93437	0.0384085	0.103734
P02679	-1.53426	0.0389251	0.104914
P49406	0.526674	0.0389359	0.104914
P02748	-0.795896	0.0391389	0.105339
Q5SSJ5	0.544528	0.0392181	0.105339
Q15650	-1.19617	0.0392296	0.105339
Q8WWM7	0.910268	0.0396654	0.106386
Q9BZZ5	0.539351	0.0398777	0.106832
Q9H1I8	-0.649125	0.0401797	0.107517
P40616	-0.508045	0.0403149	0.107754
Q08257	-0.651621	0.0405776	0.108332
Q9UHB6	-1.25703	0.0406954	0.108521
Q9NUP9	0.762795	0.0412423	0.109853
Q9UBX5	0.459551	0.0417301	0.111025
P20338	0.84268	0.0419457	0.111471
P41250	-0.77073	0.0419991	0.111485
Q9UNK0	0.66402	0.0421122	0.111658
P08397	1.18681	0.0421873	0.111729
P45984	-0.813143	0.0423997	0.112163
P49189	1.1529	0.0427549	0.112974
P27144	0.601399	0.0431015	0.113761
Q9BXP5	0.572997	0.0432809	0.114104
P35914	-0.377707	0.0436721	0.114657
Q9UQ16	-0.578649	0.0436811	0.114657
O15173	0.543555	0.0437489	0.114657
P23588	0.415332	0.0437681	0.114657
P06576	0.520576	0.0437741	0.114657
P29372	1.31745	0.0438254	0.114657
Q8IV36	1.30754	0.0438367	0.114657
P52701	1.31446	0.0438875	0.114661
O95232	0.425897	0.0443147	0.115647
O00499	-1.41679	0.0444026	0.115746
P05455	-0.444116	0.0445385	0.11597
Q13155	0.480899	0.0447291	0.116285
Q66K14	1.09702	0.0447598	0.116285
P61289	-1.01283	0.0449801	0.116633
Q13813	-0.810805	0.0449943	0.116633
Q9HAN9	0.820521	0.0454134	0.117588
Q03252	0.439726	0.0456375	0.118037
Q9UBV8	0.531611	0.0457832	0.118251
P29590	1.32819	0.0458222	0.118251
Q86Y82	-0.726317	0.0458844	0.11828
Q9Y282	-0.96783	0.0460927	0.118685
P18085	-0.436334	0.04617	0.118752
Q8WW59	-0.744192	0.0464624	0.119278
P10586	1.00626	0.0464771	0.119278
Q9UJU6	0.65394	0.0465529	0.11934
Q5XKP0	0.452294	0.0469375	0.120092
Q04695	-1.2833	0.0469498	0.120092
P51665	-0.48979	0.0472471	0.120565
Q9UH99	1.88283	0.0472917	0.120565
P53992	-0.394793	0.0473314	0.120565
O95470	-0.576179	0.0473425	0.120565
O76054	1.19035	0.047402	0.120584
Q8N684	1.10616	0.047471	0.120627
Q9NTG7	0.792889	0.0476146	0.120796
Q16643	0.879632	0.0476414	0.120796
Q9NRL2	-0.939329	0.0478029	0.121073
Q9HD20	0.592695	0.0479124	0.121218
Q14643	-1.22878	0.048006	0.121322
P52272	0.379493	0.0482968	0.121924
Q15233	0.316034	0.0484451	0.122001
P50570	-0.555914	0.0484832	0.122001
O14579	0.479779	0.048485	0.122001
Q9NX24	0.637363	0.048984	0.123123
P28370	0.433962	0.0490713	0.123209
Q08380	-0.921131	0.0493184	0.123696
P04424	-1.66647	0.0499606	0.125171
