## Supplementary material for "Standardization and Harmonization of Distributed Multi-National Proteotype Analysis supporting Precision Medicine Studies": The relative standard deviation (RSD) of 18 HGSOC and OCCC signature proteins across three analytical sites for each patient tissue sample.

### Sheet: Sheet1
ProteinID	ETH_J1219	ISAS_J1219	WHIRC_J1219	ETH_J1225	ISAS_J1225	WHIRC_J1225	ETH_J1220	ISAS_J1220	WHIRC_J1220	ETH_J1242	ISAS_J1242	WHIRC_J1242	RSD_1219	RSD_1225	RSD_1220	RSD_1242
O00764	4127857	4159935	5311672	1826919	2279141	1771428	1396598	2071181	1363290	1306947	1559804	1319433	14.8772	14.215	24.804	10.2136
Q14112	58558560	62517642	54268656	16083180	18996804	14897644	2925251	2145773	1629784	2977486	3128384	1430427	7.05854	12.6622	29.1988	37.4105
P40261	2097934	1756692	1692166	26971653	29480004	25146711	580490	574328	478429	1105734	1056376	1007729	11.7929	7.99873	10.512	4.63774
Q92597	9690079	11201127	10849630	10584371	16924298	13912605	2175785	2653650	2002669	7744067	11420312	9372348	7.47347	22.9685	14.8052	19.3657
P05165	1025283	984528	591069	156168	157922	46350	1499330	1866189	786342	1997354	2287691	1828256	27.6594	53.1982	39.6755	11.4031
P18428	1730652	1856338	1935247	4335100	5131447	4971104	384327	363134	340206	276156	302463	329280	5.6056	8.7518	6.08629	8.7771
P07942	36859852	38731188	32981294	8105677	7926971	7813864	1374138	984717	495825	331245	418094	107286	8.1036	1.85097	46.2498	56.1618
P11047	42019194	42965099	34805325	14503113	16561580	11952327	1734380	2448576	1584015	1984874	3107622	1889284	11.1774	16.103	24.0286	29.1115
Q7L266	352405	337631	332099	357494	282941	343618	1787859	2071718	1820694	560952	561372	565081	3.0811	12.0875	8.2009	0.403998
P02511	7889623	8024220	6479292	58772214	64806129	52153935	1871633	2017866	1437240	2964218	3221426	2136756	11.4646	10.8034	17.0083	20.4305
P08123	27837564	33877326	27279332	105101931	140062490	93807296	446466551	708689209	450227359	69516420	82780988	70204266	12.3341	21.343	28.0906	10.0687
P08572	12253911	13745063	11221321	9720147	10922699	10284621	1714610	2041192	1531029	1639296	1546945	1504402	10.2266	5.83609	14.6629	4.41065
P02763	18086592	17826878	15888958	5676678	6349898	5268047	2085798	2778138	2445850	4727627	5531264	4310152	6.95454	9.47621	14.2109	12.7802
P09525	105017436	106335093	94324573	413715890	568479819	417264053	4992846	5301682	5324939	4820722	4960666	5454610	6.4646	18.9387	3.56066	6.55706
P35754	1068696	1145605	1124532	6451690	7069412	7150883	82888	95491	94543	127428	141713	131486	3.57092	5.54862	7.71507	5.51223
Q14376	1551315	1643807	1610165	5826091	7170248	5792719	759362	861243	1095004	311819	273296	423848	2.92272	12.5476	19.0107	23.2544
P05161	336103	275595	637039	610808	771518	1088118	1848451	1795502	1800585	1904400	2498470	1622508	46.5089	29.492	1.6097	22.2636
P23381	2469343	2324225	2210290	7187088	8426571	6381372	1550369	1505799	928395	2334747	2311514	1813637	5.56146	14.0519	26.1218	13.6714
